# Exploring Genome-Wide Mutation Dynamics and Bacterial Cellulose Impairment in *Komagataeibacter intermedius* Cultivated Under Agitation Stress

**DOI:** 10.1101/2025.10.09.681338

**Authors:** Davide Bersanetti, Rahul Mangayil

## Abstract

**Background:** Bacterial cellulose (BC), natively synthesized by *Komagataeibacter* spp., is a biodegradable biomaterial with superior mechanical properties. However, under agitated cultivation, cellulose producing strain (Cel ^+^) often transition to non-producing mutants (Cel ⁻), restricting scalability and hindering widespread use. Agitation-associated shear stress, elevated oxygen levels, and genetic mutations have been linked to the emergence of the Cel⁻ phenotype. A genome-wide investigation that considers population heterogeneity and dynamics is essential to reveal the mutational landscape and evolutionary processes driving this phenotypic shift.

**Results:** Over successive rounds of agitated cultivation, the strain transitioned to a planktonic state, losing BC production. Whole-genome sequencing revealed both structural variations (SVs) and non-structural variations (NSVs). Contrary to previous reports, SVs, including insertion sequences (IS) mediated junction events, did not affect genes related to BC synthesis. Instead, the accumulation and positive selection of NSVs, such as frameshift and replication slippage events, in key BC-related genes, strongly correlated with the loss of cellulose synthesis

**Conclusions:** This study provides the first genome-wide population-level analysis revealing mutational dynamics underlying the BC phenotypic switch in *Komagataeibacter* spp. under agitated conditions. We show that BC-related gene mutations are not solely driven by SVs, with NSVs emerging as equally critical contributors. Furthermore, the genomic evidence implicates broader involvement of quorum sensing and cyclic dimeric guanosine monophosphate signaling, suggesting both genetic and regulatory factors underlying the disruption of BC synthesis. These findings highlight the importance of examining genetic heterogeneity with population to understand phenotypic adaptation for strain improvement strategies for scalable BC production.
