## Additional File 2 for "Exploring Genome-Wide Mutation Dynamics and Bacterial Cellulose Impairment in *Komagataeibacter intermedius* Cultivated Under Agitation Stress"

### Sheet: K.ENS15 WT_Isescan_python
Insertion sequence name	Genoemic Position_leftend	Genomic position_right end	Length	Direction
IS66 46 mobile element	3769614	3770438	825	reverse
IS5 197 mobile element	3764341	3765211	871	reverse
IS3 168 mobile element	3758560	3760380	1821	reverse
IS66 46 mobile element	3753680	3755899	2220	forward
IS5 197 mobile element	3752854	3753042	189	reverse
IS5 302 mobile element	3619440	3620259	820	reverse
IS1595 235 mobile element	3504992	3506460	1469	reverse
IS5 279 mobile element	3499642	3499923	282	forward
IS256 47 mobile element	3495639	3496990	1352	reverse
IS110 208 mobile element	3485874	3491514	5641	forward
IS5 364 mobile element	3484756	3484929	174	forward
IS630 193 mobile element	3459219	3459476	258	forward
IS630 193 mobile element	3459093	3459206	114	forward
IS5 302 mobile element	3449976	3450800	825	reverse
IS630 193 mobile element	3449326	3450200	875	forward
IS3 204 mobile element	3348831	3350027	1197	forward
IS5 302 mobile element	3347782	3348650	869	reverse
IS110 208 mobile element	3341851	3342732	882	forward
IS630 193 mobile element	3339435	3339868	434	reverse
IS256 47 mobile element	3338533	3339574	1042	reverse
IS630 247 mobile element	3337448	3338509	1062	forward
IS91 83 mobile element	3322722	3324067	1346	forward
IS21 259 mobile element	3321777	3323232	1456	forward
IS5 302 mobile element	3285640	3286500	861	reverse
IS630 454 mobile element	3267616	3270488	2873	forward
IS21 259 mobile element	3076635	3078610	1976	reverse
IS21 38 mobile element	3053716	3056602	2887	reverse
IS5 447 mobile element	3040516	3040677	162	forward
IS1595 235 mobile element	3038993	3039724	732	forward
IS3 301 IS3 protein:plasmid:23065 mobile element	3037529	3037799	271	forward
IS3 346 mobile element	3029587	3029740	154	forward
IS5 302 mobile element	2998210	2998524	315	reverse
IS1182 104 mobile element	2974235	2975693	1459	reverse
IS110 208 mobile element	2814486	2815609	1124	forward
IS5 197 mobile element	2808475	2809908	1434	reverse
IS5 197 mobile element	2799117	2799994	878	forward
IS66 46 mobile element	2795250	2798087	2838	forward
IS110 208 mobile element	2784258	2789350	5093	reverse
IS3 176 mobile element	2769931	2770726	796	reverse
IS5 197 mobile element	2755165	2756273	1109	reverse
IS21 259 mobile element	2614901	2616923	2023	reverse
IS66 46 mobile element	2573263	2575986	2724	reverse
IS630 386 mobile element	2548315	2549484	1170	reverse
IS5 279 mobile element	2456171	2456923	753	forward
IS5 447 mobile element	2430864	2431049	186	forward
IS5 302 mobile element	2419807	2424153	4347	forward
Complete IS5 family IS element mobile element	2197504	2198351	848	reverse
IS630 386 mobile element	2191307	2192476	1170	forward
IS1182 42 mobile element	2179124	2180303	1180	forward
IS66 46 mobile element	2131159	2133678	2520	forward
IS481 240 mobile element	2080230	2081312	1083	reverse
IS1380 109 mobile element	2079199	2080392	1194	forward
IS5 417 mobile element	2070022	2071298	1277	reverse
IS66 46 mobile element	2004601	2007405	2805	reverse
IS630 247 mobile element	1995107	1996161	1055	forward
IS5 197 mobile element	1986990	1988134	1145	reverse
IS5 279 mobile element	1984534	1985477	944	forward
IS5 302 mobile element	1983715	1984586	872	forward
IS1380 109 mobile element	1831862	1832572	711	forward
IS630 386 mobile element	1758012	1759181	1170	forward
IS630 386 mobile element	1575004	1576173	1170	reverse
IS5 197 mobile element	1327983	1328949	967	reverse
IS5 197 mobile element	1325494	1327956	2463	reverse
IS630 386 mobile element	1205641	1207073	1433	reverse
Complete IS5 family IS element mobile element	1199556	1200399	844	forward
IS3 479 mobile element	1198231	1199708	1478	reverse
IS481 240 mobile element	1189862	1190727	866	forward
IS5 197 mobile element	1185497	1186291	795	forward
IS5 302 mobile element	944347	945166	820	forward
IS630 247 mobile element	881132	882004	873	forward
IS3 168 mobile element	840749	842167	1419	reverse
IS66 393 mobile element	759040	760584	1545	reverse
IS3 204 mobile element	527015	530460	3446	forward
IS5 197 mobile element	523176	526197	3022	forward
IS21 38 mobile element	503990	504983	994	reverse
IS91 83 mobile element	35593	36952	1360	reverse
